# eIF4A inhibition disrupts resistance-associated translational and metabolic programs in BRAF-mutant melanoma

**DOI:** 10.64898/2026.09.03.749206

**Authors:** Alejandro Schcolnik-Cabrera, Meriem Takdenti, Anavasadat Sadr Hashemi Nejad, Zaynab Nouhi, Sarah St-Amand, Caroline Capdevielle, Donia Issa, Melody Riaud, April A. N. Rose, Mireille Khacho, Frédérick A. Mallette, Martin Roffe, Tommy Alain, Ivan Topisirovic, Laura Hulea

## Abstract

Acquired resistance to mitogen-activated protein kinase (MAPK) pathway inhibitors remains a major barrier to durable control of BRAF-mutant melanoma. Although resistance mechanisms are heterogeneous, they converge on adaptive programs that support survival, phenotypic plasticity, and metabolic fitness. We asked whether eukaryotic translation initiation factor 4A (eIF4A)-dependent mRNA translation represents a shared vulnerability of kinase inhibitor-resistant melanoma. Using matched BRAF^V600E^ A375 and BRAF inhibitor-resistant A375R cells together with additional melanoma models, we integrated pharmacological and functional assays with polysome-associated RNA sequencing, quantitative proteomics, bioenergetic profiling, metabolomics, [U-¹³C₅]glutamine tracing, and xenograft studies. Melanoma cells remained sensitive to multiple eIF4A inhibitors regardless of their responsiveness to BRAF inhibition. The eIF4A inhibitor CR-1-31-B rapidly reduced nascent protein synthesis when used alone in A375 cells and when added to the BRAF inhibitor PLX4032 in A375R cells; it also reduced BCL-2, CDK4, and cyclin D3 abundance, suppressed clonogenic growth, and induced apoptosis. Integrated analysis showed that acquired resistance involved broad RNA-abundance remodeling with superimposed changes in translational efficiency and buffering, affecting survival, extracellular-matrix and plasticity programs, and mitochondrial and metabolic functions. In resistant cells, CR-1-31-B induced early transcript-selective translational changes, accompanied at later time points by RNA-abundance and proteome remodeling. Publicly annotated 5′ untranslated regions (5′UTRs) of CR-1-31-B-sensitive transcripts were enriched for purine-rich sequence architecture and local structural complexity. eIF4A inhibition preferentially attenuated the expression of proteins acquired during resistance and imposed a lower-output metabolic state in sensitive and resistant cells, reducing tricarboxylic-acid-cycle and pentose-phosphate-pathway metabolite pools and restricting intracellular glutamine-carbon transfer downstream of uptake. In A375 xenografts, CR-1-31-B delayed tumor growth, while its combination with PLX4720 produced deeper and more sustained tumor control and prolonged tumor endpoint-free survival compared with PLX4720 alone. These findings show that multiple resistance-associated programs spanning signaling, cell survival, and metabolism share a dependency on eIF4A-dependent translation and provide a preclinical rationale to test whether adding eIF4A inhibition can prolong responses to MAPK-targeted therapy in melanoma.
