## Supplementary Table S3A for "eIF4A inhibition disrupts resistance-associated translational and metabolic programs in BRAF-mutant melanoma"

### Sheet: README
Supplementary Table S3A - 5′UTR feature associations
Scope	Unadjusted and covariate-adjusted associations between representative-transcript 5′UTR features and three acute CR-response comparisons supporting Figure 3C and Figure S3G–H.
Annotation	One representative protein-coding transcript per gene was selected from GENCODE v50 for 5′UTR annotation.
Notes	Public annotations identify sequence propensities and do not establish the exact 5′UTR isoforms expressed in A375R cells.
Analysis	Both unadjusted and covariate-adjusted associations are reported.
Response dataset	Acute A375R CR-versus-DMSO response analysis of 13,548 genes retained after expression filtering. Response classes and baseline covariates correspond to the gene-level measurements reported in Supplementary Table S3B.
HC_down_vs_stable	Group A (modeled as 1): high_confidence_down, defined as both Translation down and Polysome down. Group B (modeled as 0): both TE and polysome-associated RNA not regulated. Discordant and upregulated combinations are excluded.
Poly_down_vs_not	Group A (1): Polysome down. Group B (0): Not polysome-regulated. Polysome up genes are excluded. Here, “Poly” means polysome-associated RNA, not poly(A).
TE_down_vs_not	Group A (1): Translation down. Group B (0): Not TE-regulated. Translation up genes are excluded.
Adjusted models	Binomial logistic regression used the downregulated group as outcome 1 and the comparator as 0. Continuous tested features were z-standardized. Models adjusted for mean baseline DMSO abundance (total RNA for TE_down_vs_not; polysome-associated RNA for the other two comparisons), log1p(5′UTR length) unless length was tested, and GC fraction unless GC was tested.
Effect direction and scale	Positive adjusted_log_odds indicates enrichment or higher odds in Group A; negative indicates depletion. adjusted_log_odds is the natural-log logistic-regression coefficient; exp(adjusted_log_odds) gives the adjusted odds ratio. For unadjusted_effect, continuous features use rank-biserial correlation, whereas binary features use log₂ odds ratios.
Group summaries	median_group_A and median_group_B report medians for continuous features and proportions present for binary features. adjusted_n is the complete-case sample size for the fitted model.
Multiple testing	unadjusted_FDR and adjusted_FDR are Benjamini-Hochberg corrections across the 28 tested features within each comparison.
MFE fields	MFE values retain their native scale: more-negative values indicate stronger predicted RNA folding. Figure 3C sign-inverts MFE only for visual display.

### Sheet: Feature_associations
5′UTR feature associations
Unadjusted and covariate-adjusted representative-transcript 5′UTR feature tests for three acute CR-response comparisons.
comparison	comparison_label	feature	feature_label	feature_type	n_group_A	n_group_B	median_group_A	median_group_B	unadjusted_effect	effect_metric	unadjusted_P_value	adjusted_log_odds	adjusted_SE	adjusted_p_value	adjusted_n	unadjusted_FDR	adjusted_FDR
HC_down_vs_stable	TE+polysome down vs stable	max_purine_fraction_10nt	Maximum purine fraction in 10 nt	continuous	1041	8404	0.9	0.9	0.243693	rank-biserial correlation	5.09141e-40	0.613871	0.0513187	5.62377e-33	9445	3.56399e-39	1.57465e-31
HC_down_vs_stable	TE+polysome down vs stable	purine_fraction	Purine fraction	continuous	1041	8404	0.535948	0.507937	0.209287	rank-biserial correlation	2.68133e-28	0.426955	0.0364743	1.19284e-31	9445	1.50155e-27	1.66997e-30
HC_down_vs_stable	TE+polysome down vs stable	purine_run_ge5_per_kb	A/G runs >=5 nt per kb	continuous	1041	8404	25	18.8679	0.25225	rank-biserial correlation	1.36012e-40	0.377161	0.0326011	5.91852e-31	9445	1.26944e-39	5.52396e-30
HC_down_vs_stable	TE+polysome down vs stable	purine_rich_10nt_window_fraction	Purine-rich 10-nt windows	continuous	1041	8404	0.11245	0.0684932	0.269253	rank-biserial correlation	3.94921e-46	0.297926	0.0279325	1.46902e-26	9445	1.10578e-44	1.02831e-25
HC_down_vs_stable	TE+polysome down vs stable	first50_purine_fraction	Purine fraction: first 50 nt	continuous	1041	8404	0.56	0.52	0.181786	rank-biserial correlation	8.70919e-22	0.357191	0.0348007	1.02497e-24	9445	4.06429e-21	5.73985e-24
HC_down_vs_stable	TE+polysome down vs stable	longest_purine_run	Longest A/G run	continuous	1041	8404	8	7	0.253932	rank-biserial correlation	3.06365e-41	0.252607	0.0343936	2.06396e-13	9445	4.28912e-40	9.63182e-13
HC_down_vs_stable	TE+polysome down vs stable	uAUG_count	Upstream AUG count	continuous	1041	8404	0	0	-0.0374456	rank-biserial correlation	0.0256661	-0.393998	0.0605891	7.88451e-11	9445	0.0359325	3.1538e-10
HC_down_vs_stable	TE+polysome down vs stable	last50_purine_fraction	Purine fraction: last 50 nt	continuous	1041	8404	0.526316	0.5	0.0942245	rank-biserial correlation	6.65904e-07	0.21327	0.0339474	3.33488e-10	9445	1.33181e-06	1.16721e-09
HC_down_vs_stable	TE+polysome down vs stable	mfe_mean100nt_window	Mean local 100-nt MFE	continuous	1041	8404	-32.6684	-29.9357	-0.096551	rank-biserial correlation	3.59091e-07	-0.367902	0.0618717	2.74431e-09	9445	7.73428e-07	8.53786e-09
HC_down_vs_stable	TE+polysome down vs stable	mfe_first100nt	MFE: cap-proximal 100 nt	continuous	1041	8404	-34.5	-31.2	-0.114237	rank-biserial correlation	1.72543e-09	-0.31879	0.0562099	1.41623e-08	9445	6.03901e-09	3.96543e-08
HC_down_vs_stable	TE+polysome down vs stable	complete_uORF_count	Complete uORF count	continuous	1041	8404	0	0	-0.00950419	rank-biserial correlation	0.551447	-0.32833	0.0587508	2.29027e-08	9445	0.61762	5.82979e-08
HC_down_vs_stable	TE+polysome down vs stable	g4hunter_max_25nt	Maximum G4Hunter score (25 nt)	continuous	1041	8404	1.04	0.92	0.139579	rank-biserial correlation	1.85831e-13	0.23172	0.0452289	3.00294e-07	9445	7.43325e-13	7.00686e-07
HC_down_vs_stable	TE+polysome down vs stable	pqs_two_tier_count_present	Two-tier putative G4 motif	binary	1041	8404	0.67147	0.577106	0.582692	log2 odds ratio	3.98399e-09	0.39294	0.0875571	7.19596e-06	9445	1.23946e-08	1.5499e-05
HC_down_vs_stable	TE+polysome down vs stable	mfe_last100nt	MFE: AUG-proximal 100 nt	continuous	1041	8404	-30.3	-27.5	-0.0860852	rank-biserial correlation	5.68483e-06	-0.223454	0.0521686	1.84146e-05	9445	1.06117e-05	3.68292e-05
HC_down_vs_stable	TE+polysome down vs stable	gc_fraction	GC fraction	continuous	1041	8404	0.666667	0.677162	-0.0754233	rank-biserial correlation	7.01771e-05	-0.136356	0.0337424	5.32044e-05	9445	0.000115586	9.93148e-05
HC_down_vs_stable	TE+polysome down vs stable	g4hunter_any_ge1.2	Any G4Hunter window >=1.2	binary	1041	8404	0.414986	0.328058	0.538962	log2 odds ratio	3.78801e-08	0.311125	0.0810076	0.000122689	9445	9.64221e-08	0.000214706
HC_down_vs_stable	TE+polysome down vs stable	mfe_min100nt_window	Most stable local 100-nt MFE	continuous	1041	8404	-38.1	-35.4	-0.0833513	rank-biserial correlation	1.11454e-05	-0.250667	0.0756752	0.000924961	9445	1.95045e-05	0.00152347
HC_down_vs_stable	TE+polysome down vs stable	g4hunter_window_fraction_ge1.2	G4Hunter-positive window fraction	continuous	1041	8404	0	0	0.0865367	rank-biserial correlation	6.10392e-08	0.0992121	0.0318507	0.00184	9445	1.42425e-07	0.00286223
HC_down_vs_stable	TE+polysome down vs stable	TOP_like	5'TOP-like start	binary	1041	8404	0.0461095	0.0578296	-0.344545	log2 odds ratio	0.134918	-0.389689	0.158232	0.0137872	9445	0.164248	0.0197904
HC_down_vs_stable	TE+polysome down vs stable	initial_pyrimidine_run	Initial pyrimidine-tract length	continuous	1041	8404	0	0	-0.00999661	rank-biserial correlation	0.338869	-0.0926246	0.0377476	0.014136	9445	0.395347	0.0197904
HC_down_vs_stable	TE+polysome down vs stable	mfe_full_per100nt_le500nt	Full 5'UTR MFE per 100 nt (<=500 nt)	continuous	982	7814	-38.0052	-36.6	-0.0511638	rank-biserial correlation	0.00886183	-0.175787	0.0757966	0.0203845	8796	0.0137851	0.0271793
HC_down_vs_stable	TE+polysome down vs stable	ag_repeat4_count_present	(AG)4 motif	binary	1041	8404	0.0220941	0.0124941	0.836404	log2 odds ratio	0.0155144	0.481543	0.24277	0.0473081	9445	0.0228634	0.0602103
HC_down_vs_stable	TE+polysome down vs stable	utr5_length	5'UTR length	continuous	1041	8404	155	129	0.106445	rank-biserial correlation	2.01274e-08	0.0595008	0.0317932	0.0612765	9445	5.63568e-08	0.0745975
HC_down_vs_stable	TE+polysome down vs stable	ga_repeat4_count_present	(GA)4 motif	binary	1041	8404	0.0192123	0.0116611	0.731289	log2 odds ratio	0.0524039	0.370671	0.256882	0.149031	9445	0.0698719	0.17387
HC_down_vs_stable	TE+polysome down vs stable	ggc_repeat4_count_present	(GGC)4 motif	binary	1041	8404	0.0528338	0.0505712	0.0665955	log2 odds ratio	0.764626	-0.178407	0.154098	0.246967	9445	0.792946	0.276603
HC_down_vs_stable	TE+polysome down vs stable	cgg_repeat4_count_present	(CGG)4 motif	binary	1041	8404	0.0480307	0.0456925	0.075548	log2 odds ratio	0.695454	-0.158235	0.161051	0.325845	9445	0.748951	0.35091
HC_down_vs_stable	TE+polysome down vs stable	pqs_three_tier_count_present	Three-tier putative G4 motif	binary	1041	8404	0.0806916	0.0797239	0.0189232	log2 odds ratio	0.903526	-0.086703	0.128786	0.500798	9445	0.903526	0.519346
HC_down_vs_stable	TE+polysome down vs stable	g4hunter_any_ge1.5	Any G4Hunter window >=1.5	binary	1041	8404	0.198847	0.177059	0.206074	log2 odds ratio	0.0867931	-0.011959	0.0930808	0.89777	9445	0.110464	0.89777
Poly_down_vs_not	Polysome down vs unchanged	purine_run_ge5_per_kb	A/G runs >=5 nt per kb	continuous	1530	8436	23.7625	18.8679	0.193285	rank-biserial correlation	1.25887e-33	0.309482	0.0276427	4.27578e-29	9966	1.76242e-32	7.07512e-28
Poly_down_vs_not	Polysome down vs unchanged	max_purine_fraction_10nt	Maximum purine fraction in 10 nt	continuous	1530	8436	0.9	0.9	0.171662	rank-biserial correlation	2.75464e-28	0.457585	0.0409811	5.99778e-29	9966	1.92825e-27	7.07512e-28
Poly_down_vs_not	Polysome down vs unchanged	purine_fraction	Purine fraction	continuous	1530	8436	0.532468	0.507937	0.168159	rank-biserial correlation	1.05285e-25	0.334977	0.0300564	7.58049e-29	9966	5.89598e-25	7.07512e-28
Poly_down_vs_not	Polysome down vs unchanged	first50_purine_fraction	Purine fraction: first 50 nt	continuous	1530	8436	0.56	0.52	0.148002	rank-biserial correlation	2.61743e-20	0.289149	0.0291815	3.81839e-23	9966	1.22147e-19	2.67288e-22
Poly_down_vs_not	Polysome down vs unchanged	purine_rich_10nt_window_fraction	Purine-rich 10-nt windows	continuous	1530	8436	0.102607	0.0684932	0.203391	rank-biserial correlation	3.72154e-37	0.240175	0.0248507	4.25688e-22	9966	1.04203e-35	2.38385e-21
Poly_down_vs_not	Polysome down vs unchanged	longest_purine_run	Longest A/G run	continuous	1530	8436	8	7	0.177544	rank-biserial correlation	9.9181e-29	0.206624	0.0309191	2.34533e-11	9966	9.2569e-28	1.09449e-10
Poly_down_vs_not	Polysome down vs unchanged	uAUG_count	Upstream AUG count	continuous	1530	8436	0	0	-0.0595083	rank-biserial correlation	2.59252e-05	-0.317914	0.0512563	5.55955e-10	9966	4.61147e-05	2.22382e-09
Poly_down_vs_not	Polysome down vs unchanged	last50_purine_fraction	Purine fraction: last 50 nt	continuous	1530	8436	0.52	0.5	0.0697295	rank-biserial correlation	1.36135e-05	0.165221	0.0286359	7.93991e-09	9966	2.72271e-05	2.77897e-08
Poly_down_vs_not	Polysome down vs unchanged	mfe_mean100nt_window	Mean local 100-nt MFE	continuous	1530	8436	-32.6675	-29.9225	-0.0880638	rank-biserial correlation	4.04056e-08	-0.280098	0.0510455	4.08302e-08	9966	1.13136e-07	1.27027e-07
Poly_down_vs_not	Polysome down vs unchanged	mfe_first100nt	MFE: cap-proximal 100 nt	continuous	1530	8436	-34.3	-31.2	-0.0958953	rank-biserial correlation	2.26972e-09	-0.252353	0.0474766	1.06477e-07	9966	7.06136e-09	2.98137e-07
Poly_down_vs_not	Polysome down vs unchanged	complete_uORF_count	Complete uORF count	continuous	1530	8436	0	0	-0.031361	rank-biserial correlation	0.0197008	-0.242324	0.0488604	7.06688e-07	9966	0.0290328	1.79884e-06
Poly_down_vs_not	Polysome down vs unchanged	pqs_two_tier_count_present	Two-tier putative G4 motif	binary	1530	8436	0.658824	0.576695	0.503209	log2 odds ratio	1.4421e-09	0.359452	0.0735612	1.02677e-06	9966	5.04734e-09	2.3958e-06
Poly_down_vs_not	Polysome down vs unchanged	g4hunter_max_25nt	Maximum G4Hunter score (25 nt)	continuous	1530	8436	1.04	0.92	0.104932	rank-biserial correlation	6.0952e-11	0.180471	0.0378454	1.85477e-06	9966	2.43808e-10	3.9949e-06
Poly_down_vs_not	Polysome down vs unchanged	mfe_last100nt	MFE: AUG-proximal 100 nt	continuous	1530	8436	-30.4	-27.5	-0.0824644	rank-biserial correlation	2.74635e-07	-0.189804	0.0437963	1.46568e-05	9966	6.99071e-07	2.93137e-05
Poly_down_vs_not	Polysome down vs unchanged	g4hunter_any_ge1.2	Any G4Hunter window >=1.2	binary	1530	8436	0.39281	0.328118	0.405591	log2 odds ratio	1.06828e-06	0.227696	0.0689114	0.000952521	9966	2.49265e-06	0.00177804
Poly_down_vs_not	Polysome down vs unchanged	mfe_min100nt_window	Most stable local 100-nt MFE	continuous	1530	8436	-38	-35.4	-0.0674291	rank-biserial correlation	2.63513e-05	-0.189418	0.0639165	0.00304148	9966	4.61147e-05	0.00532258
Poly_down_vs_not	Polysome down vs unchanged	g4hunter_window_fraction_ge1.2	G4Hunter-positive window fraction	continuous	1530	8436	0	0	0.0650708	rank-biserial correlation	1.48277e-06	0.0697816	0.0274293	0.0109573	9966	3.19366e-06	0.0180474
Poly_down_vs_not	Polysome down vs unchanged	mfe_full_per100nt_le500nt	Full 5'UTR MFE per 100 nt (<=500 nt)	continuous	1442	7844	-38.278	-36.5909	-0.0524183	rank-biserial correlation	0.00153172	-0.117429	0.0614608	0.056051	9286	0.00238267	0.08531
Poly_down_vs_not	Polysome down vs unchanged	ga_repeat4_count_present	(GA)4 motif	binary	1530	8436	0.0176471	0.0116169	0.61196	log2 odds ratio	0.060181	0.430524	0.227005	0.0578889	9966	0.0842534	0.08531
Poly_down_vs_not	Polysome down vs unchanged	ggc_repeat4_count_present	(GGC)4 motif	binary	1530	8436	0.051634	0.0503793	0.0373962	log2 odds ratio	0.849092	-0.214958	0.131739	0.102745	9966	0.880539	0.143843
Poly_down_vs_not	Polysome down vs unchanged	ag_repeat4_count_present	(AG)4 motif	binary	1530	8436	0.0169935	0.0124467	0.455826	log2 odds ratio	0.178127	0.354838	0.229134	0.121477	9966	0.226707	0.161969
Poly_down_vs_not	Polysome down vs unchanged	gc_fraction	GC fraction	continuous	1530	8436	0.67703	0.677162	-0.0221743	rank-biserial correlation	0.166937	-0.0377442	0.0288771	0.191191	9966	0.222583	0.243334
Poly_down_vs_not	Polysome down vs unchanged	cgg_repeat4_count_present	(CGG)4 motif	binary	1530	8436	0.0477124	0.0455192	0.0712123	log2 odds ratio	0.690449	-0.174904	0.136878	0.201318	9966	0.74356	0.245082
Poly_down_vs_not	Polysome down vs unchanged	TOP_like	5'TOP-like start	binary	1530	8436	0.0581699	0.0578473	0.00851697	log2 odds ratio	0.952574	-0.150538	0.121974	0.217136	9966	0.952574	0.253326
Poly_down_vs_not	Polysome down vs unchanged	utr5_length	5'UTR length	continuous	1530	8436	139	129	0.056719	rank-biserial correlation	0.000407354	0.0297693	0.0284852	0.295986	9966	0.000670936	0.319142
Poly_down_vs_not	Polysome down vs unchanged	initial_pyrimidine_run	Initial pyrimidine-tract length	continuous	1530	8436	0	0	0.00419537	rank-biserial correlation	0.638023	-0.0298108	0.0285462	0.296346	9966	0.714586	0.319142
Poly_down_vs_not	Polysome down vs unchanged	g4hunter_any_ge1.5	Any G4Hunter window >=1.5	binary	1530	8436	0.190196	0.176743	0.129612	log2 odds ratio	0.204633	-0.0323237	0.079901	0.685811	9966	0.249118	0.711211
Poly_down_vs_not	Polysome down vs unchanged	pqs_three_tier_count_present	Three-tier putative G4 motif	binary	1530	8436	0.0843137	0.0796586	0.0892583	log2 odds ratio	0.539715	-0.019715	0.107588	0.854606	9966	0.629667	0.854606
TE_down_vs_not	TE down vs unchanged	max_purine_fraction_10nt	Maximum purine fraction in 10 nt	continuous	1049	9579	0.9	0.9	0.222419	rank-biserial correlation	2.43402e-34	0.571626	0.0497638	1.53703e-30	10628	1.70381e-33	4.3037e-29
TE_down_vs_not	TE down vs unchanged	purine_fraction	Purine fraction	continuous	1049	9579	0.535714	0.508772	0.204303	rank-biserial correlation	1.43171e-27	0.394276	0.0353731	7.47314e-29	10628	8.01756e-27	1.04624e-27
TE_down_vs_not	TE down vs unchanged	purine_run_ge5_per_kb	A/G runs >=5 nt per kb	continuous	1049	9579	25	19.3548	0.241419	rank-biserial correlation	4.91672e-38	0.347258	0.0313464	1.60267e-28	10628	6.8834e-37	1.49582e-27
TE_down_vs_not	TE down vs unchanged	purine_rich_10nt_window_fraction	Purine-rich 10-nt windows	continuous	1049	9579	0.11245	0.0714286	0.254538	rank-biserial correlation	3.38711e-42	0.274683	0.0268437	1.41553e-24	10628	9.48392e-41	9.90872e-24
TE_down_vs_not	TE down vs unchanged	first50_purine_fraction	Purine fraction: first 50 nt	continuous	1049	9579	0.56	0.52	0.176191	rank-biserial correlation	5.88135e-21	0.334118	0.0338794	6.08406e-23	10628	2.74463e-20	3.40707e-22
TE_down_vs_not	TE down vs unchanged	longest_purine_run	Longest A/G run	continuous	1049	9579	8	7	0.232282	rank-biserial correlation	1.81233e-35	0.224512	0.032595	5.66111e-12	10628	1.6915e-34	2.64185e-11
TE_down_vs_not	TE down vs unchanged	uAUG_count	Upstream AUG count	continuous	1049	9579	0	0	-0.0393181	rank-biserial correlation	0.0182207	-0.368517	0.0598511	7.40289e-10	10628	0.0276244	2.96116e-09
TE_down_vs_not	TE down vs unchanged	mfe_mean100nt_window	Mean local 100-nt MFE	continuous	1049	9579	-32.6667	-30.2	-0.0858279	rank-biserial correlation	4.85704e-06	-0.357387	0.0596986	2.14383e-09	10628	9.71408e-06	7.50342e-09
TE_down_vs_not	TE down vs unchanged	last50_purine_fraction	Purine fraction: last 50 nt	continuous	1049	9579	0.526316	0.518519	0.0898809	rank-biserial correlation	1.66023e-06	0.194993	0.0332593	4.55089e-09	10628	3.87387e-06	1.41583e-08
TE_down_vs_not	TE down vs unchanged	mfe_first100nt	MFE: cap-proximal 100 nt	continuous	1049	9579	-34.5	-31.6	-0.102897	rank-biserial correlation	4.25485e-08	-0.314156	0.0544244	7.81814e-09	10628	1.4892e-07	2.18908e-08
TE_down_vs_not	TE down vs unchanged	complete_uORF_count	Complete uORF count	continuous	1049	9579	0	0	-0.0130568	rank-biserial correlation	0.410561	-0.307529	0.0583213	1.34203e-07	10628	0.459829	3.41608e-07
TE_down_vs_not	TE down vs unchanged	g4hunter_max_25nt	Maximum G4Hunter score (25 nt)	continuous	1049	9579	1.04	0.92	0.125233	rank-biserial correlation	2.55043e-11	0.221504	0.0439324	4.60879e-07	10628	1.02017e-10	1.07538e-06
TE_down_vs_not	TE down vs unchanged	pqs_two_tier_count_present	Two-tier putative G4 motif	binary	1049	9579	0.670162	0.587535	0.512299	log2 odds ratio	1.88231e-07	0.359533	0.0856182	2.67789e-05	10628	5.85609e-07	5.35577e-05
TE_down_vs_not	TE down vs unchanged	mfe_last100nt	MFE: AUG-proximal 100 nt	continuous	1049	9579	-30.3	-27.8	-0.0760486	rank-biserial correlation	5.12024e-05	-0.212665	0.0505769	2.61326e-05	10628	9.55778e-05	5.35577e-05
TE_down_vs_not	TE down vs unchanged	gc_fraction	GC fraction	continuous	1049	9579	0.666667	0.675	-0.0665711	rank-biserial correlation	0.000392217	-0.127902	0.0329184	0.000102152	10628	0.000646005	0.000190684
TE_down_vs_not	TE down vs unchanged	g4hunter_any_ge1.2	Any G4Hunter window >=1.2	binary	1049	9579	0.414681	0.335317	0.489928	log2 odds ratio	3.84941e-07	0.305768	0.0792038	0.000113146	10628	1.07784e-06	0.000198005
TE_down_vs_not	TE down vs unchanged	mfe_min100nt_window	Most stable local 100-nt MFE	continuous	1049	9579	-38.1	-36	-0.0703344	rank-biserial correlation	0.000179858	-0.256124	0.0734158	0.000485405	10628	0.000314752	0.00079949
TE_down_vs_not	TE down vs unchanged	g4hunter_window_fraction_ge1.2	G4Hunter-positive window fraction	continuous	1049	9579	0	0	0.0802729	rank-biserial correlation	4.41792e-07	0.0937287	0.0306022	0.00219271	10628	1.12456e-06	0.00341089
TE_down_vs_not	TE down vs unchanged	mfe_full_per100nt_le500nt	Full 5'UTR MFE per 100 nt (<=500 nt)	continuous	989	8862	-37.9739	-36.7487	-0.0454988	rank-biserial correlation	0.0187451	-0.178798	0.0734642	0.014941	9851	0.0276244	0.0220183
TE_down_vs_not	TE down vs unchanged	TOP_like	5'TOP-like start	binary	1049	9579	0.0476644	0.059192	-0.330029	log2 odds ratio	0.14385	-0.337701	0.152908	0.0272079	10628	0.183082	0.0362772
TE_down_vs_not	TE down vs unchanged	initial_pyrimidine_run	Initial pyrimidine-tract length	continuous	1049	9579	0	0	-0.00994947	rank-biserial correlation	0.338405	-0.081492	0.0368564	0.027031	10628	0.394806	0.0362772
TE_down_vs_not	TE down vs unchanged	ag_repeat4_count_present	(AG)4 motif	binary	1049	9579	0.0219256	0.0126318	0.809106	log2 odds ratio	0.0229451	0.420951	0.2359	0.0743505	10628	0.0321231	0.0946279
TE_down_vs_not	TE down vs unchanged	ga_repeat4_count_present	(GA)4 motif	binary	1049	9579	0.0190658	0.0131538	0.54411	log2 odds ratio	0.123511	0.196726	0.248213	0.428029	10628	0.164681	0.521079
TE_down_vs_not	TE down vs unchanged	pqs_three_tier_count_present	Three-tier putative G4 motif	binary	1049	9579	0.0800763	0.0809061	-0.0161759	log2 odds ratio	1	-0.0931853	0.126523	0.46142	10628	1	0.538324
TE_down_vs_not	TE down vs unchanged	utr5_length	5'UTR length	continuous	1049	9579	155	134	0.0861393	rank-biserial correlation	4.48826e-06	0.0212333	0.0319908	0.506863	10628	9.66702e-06	0.545852
TE_down_vs_not	TE down vs unchanged	ggc_repeat4_count_present	(GGC)4 motif	binary	1049	9579	0.0524309	0.0503184	0.0625507	log2 odds ratio	0.766372	-0.102237	0.151714	0.500389	10628	0.794756	0.545852
TE_down_vs_not	TE down vs unchanged	cgg_repeat4_count_present	(CGG)4 motif	binary	1049	9579	0.0476644	0.045725	0.0628721	log2 odds ratio	0.756048	-0.0902903	0.158455	0.568802	10628	0.794756	0.589869
TE_down_vs_not	TE down vs unchanged	g4hunter_any_ge1.5	Any G4Hunter window >=1.5	binary	1049	9579	0.197331	0.179246	0.17083	log2 odds ratio	0.151066	0.00127159	0.0910968	0.988863	10628	0.183906	0.988863
