## Supplementary Table S5 for "eIF4A inhibition disrupts resistance-associated translational and metabolic programs in BRAF-mutant melanoma"

### Sheet: README
Supplementary Table S5 – Glutamine–TCA pathway protein and metabolite responses to CR-1-31-B
Purpose	Pathway-focused 36-h protein-abundance and 24-h steady-state metabolite measurements supporting the glutamine–TCA pathway analysis.
Curated_genes	Protein-abundance effect sizes, FDR values, detection status and significance status for 18 proteins associated with glutamine utilization, TCA-cycle reactions and related carbon-shuttle pathways.
Curated_metabolites	Steady-state results for nine measured glutamine–TCA pathway metabolites, including effect sizes, P values, FDR values, source-platform names and mapped ChEBI accessions. Succinyl-CoA and oxaloacetate were not quantified in this pathway display.
Protein contrast	A375R cells treated with CR-1-31-B (10 nM) versus DMSO for 36 h. Positive log2 fold-change values indicate higher protein abundance after CR-1-31-B; negative values indicate lower abundance.
Protein fields	Protein_36h_log2FC reports the limma protein-abundance effect; Protein_36h_FDR reports its Benjamini–Hochberg-adjusted P value. The values were obtained from the complete 36-h A375R CR-1-31-B-versus-DMSO proteomic analysis.
Protein inclusion	The 18 proteins were included because of their biochemical relevance to glutamine utilization, TCA-cycle reactions and associated carbon-shuttle pathways, independently of their response direction or statistical significance.
Significance threshold (FDR)	0.05
Protein status fields	Protein_36h_detection states whether a protein statistic was reported. Protein_36h_significance is derived from the effect direction and the FDR threshold above; inclusion in the table does not imply significance.
Metabolite contrast	A375R cells treated with PLX4032 plus CR-1-31-B versus PLX4032 alone for 24 h. Positive effect_log2FC values indicate higher steady-state abundance when CR-1-31-B was added; negative values indicate lower abundance.
Metabolite fields	effect_log2FC is the mean log2 fold change. p is the unadjusted two-sided limma moderated P value; fdr is Benjamini–Hochberg adjusted within the GC-MS platform and contrast. The status field is derived from effect direction and the FDR threshold above.
Identifiers	raw_name is the exact GC-MS source feature label. Parenthetical numbers are retained ion m/z identifiers and are not concentrations or effect sizes. mapped_chebi_accession is the ChEBI ontology accession used for pathway mapping.
Blank protein entries	Blank protein effect and FDR cells indicate that no statistic was reported for that protein in the 36-h dataset; blanks do not mean zero.
Interpretation scope	Protein and metabolite values come from different treatment contrasts and time points. Their joint presentation provides descriptive pathway context and does not establish direct cross-layer mediation or uniform pathway suppression.

### Sheet: Curated_genes
Curated glutamine–TCA pathway protein responses
Pathway-defined 36-h A375R CR-1-31-B-versus-DMSO proteomic results. Proteins were included for biochemical relevance, independently of response significance.
display_order	pathway_group	gene	Protein_36h_log2FC	Protein_36h_FDR	Protein_36h_detection	Protein_36h_significance
1	GLS	GLS	-0.177252	0.166713	Detected	Not significant
2	Glu / α-KG	GLUD1	-0.0937184	0.417709	Detected	Not significant
3	Glu / α-KG	GLUD2			Not detected	Not detected
4	Glu / α-KG	GPT2	-0.916886	0.0308945	Detected	Significant decrease
5	Carrier / IDH	SLC25A11	-0.366928	0.0132136	Detected	Significant decrease
6	Carrier / IDH	IDH1	-0.700134	0.00395458	Detected	Significant decrease
7	Carrier / IDH	IDH2	-0.436525	0.0468126	Detected	Significant decrease
8	OGDH complex	OGDH	-0.0699955	0.177023	Detected	Not significant
9	OGDH complex	DLST	0.359001	0.0644796	Detected	Not significant
10	OGDH complex	DLD	-0.427723	0.00497559	Detected	Significant decrease
11	SUCL	SUCLG1	0.0855188	0.551238	Detected	Not significant
12	SUCL	SUCLA2	0.0170781	0.565582	Detected	Not significant
13	SUCL	SUCLG2	0.192723	0.0415995	Detected	Significant increase
14	SDH	SDHA	-0.432676	0.00695494	Detected	Significant decrease
15	SDH	SDHB	-0.356347	0.0316531	Detected	Significant decrease
16	FH	FH	0.31931	0.0262738	Detected	Significant increase
17	MDH / GOT	MDH2	0.113706	0.0483943	Detected	Significant increase
18	MDH / GOT	GOT2	0.242618	0.0139934	Detected	Significant increase

### Sheet: Curated_metabolites
Curated glutamine–TCA pathway metabolite responses
Nine measured steady-state metabolite-pool results at 24 h in A375R cells for PLX4032 plus CR-1-31-B versus PLX4032.
display_order	pathway_group	entity	display_name	platform	contrast	effect_log2FC	p	fdr	status	raw_name	mapped_chebi_accession
1	Metabolite pool	Glutamine	Glutamine	GC-MS	A375R PLX4032+CR-1-31-B vs PLX4032, 24 h	1.26019	1.43438e-05	5.04759e-05	Significant increase	Glutamine (431,329)	CHEBI:58359
2	Metabolite pool	Glutamate	Glutamate	GC-MS	A375R PLX4032+CR-1-31-B vs PLX4032, 24 h	0.302444	0.137364	0.192309	Not significant	Glutamic (432,330)	CHEBI:29985
3	Metabolite pool	alpha-ketoglutarate	alpha-KG	GC-MS	A375R PLX4032+CR-1-31-B vs PLX4032, 24 h	-1.56884	1.68038e-05	5.53538e-05	Significant decrease	aketoglutarate (346,258)	CHEBI:16810
4	Metabolite pool	Citrate	Citrate	GC-MS	A375R PLX4032+CR-1-31-B vs PLX4032, 24 h	-0.830758	0.035916	0.0515717	Not significant	Citric (459,431)	CHEBI:30769
5	Metabolite pool	Isocitrate	Isocitrate	GC-MS	A375R PLX4032+CR-1-31-B vs PLX4032, 24 h	-0.413745	0.174743	0.227572	Not significant	Isocitric (459,431)	CHEBI:15562
6	Metabolite pool	Succinate	Succinate	GC-MS	A375R PLX4032+CR-1-31-B vs PLX4032, 24 h	-0.35491	0.313426	0.373444	Not significant	Succinic (289,331)	CHEBI:30031
7	Metabolite pool	Fumarate	Fumarate	GC-MS	A375R PLX4032+CR-1-31-B vs PLX4032, 24 h	-0.919034	0.00127433	0.0027447	Significant decrease	Fumaric (287,329)	CHEBI:29806
8	Metabolite pool	Malate	Malate	GC-MS	A375R PLX4032+CR-1-31-B vs PLX4032, 24 h	-1.31384	8.9537e-05	0.000238765	Significant decrease	Malic (419,287)	CHEBI:15589
9	Metabolite pool	Aspartate	Aspartate	GC-MS	A375R PLX4032+CR-1-31-B vs PLX4032, 24 h	0.956895	0.00329132	0.0061438	Significant increase	Aspartic (418,390)	CHEBI:29991
