## Supplementary Table S6 for "eIF4A inhibition disrupts resistance-associated translational and metabolic programs in BRAF-mutant melanoma"

### Sheet: README
Supplementary Table S6 - Antibodies and RT-qPCR oligonucleotides
Scope	Antibody and RT-qPCR oligonucleotide information for experiments reported in this study.
Antibodies	Primary and secondary antibodies, suppliers, catalogue identifiers, host or clone information, and working dilutions.
RT-qPCR_primers	Target or assay roles, forward and reverse primer sequences, amplicon sizes, amplification efficiencies, and the GLUD1/GLUD2 assay-specificity note.

### Sheet: Antibodies
Antibodies used in displayed immunoblots
Primary and secondary antibodies used for immunoblotting, with supplier, catalogue identifier, host or clone information, and working dilution.
Target	Supplier	Catalogue identifier	Host/clone	Dilution
β-actin	Sigma-Aldrich	A5441	Mouse monoclonal; clone AC-15	1:5,000
Puromycin	Millipore	MABE343	Mouse monoclonal; clone 12D10	1:1,000
AXL	Cell Signaling Technology	8661	rabbit monoclonal; clone C89E7	1:1,000
BCL-2	Cell Signaling Technology	4223	Rabbit monoclonal; clone D55G8	1:1,000
Cyclin D3	Cell Signaling Technology	2936	Mouse monoclonal; clone DCS22	1:1,000
CDK4	Abcam	ab137675	Rabbit polyclonal; no clone	1:1,000
RPS6 (total)	Santa Cruz Biotechnology	sc-74459	Mouse monoclonal; clone C-8	1:2,000
Phospho-RPS6 (Ser240/244)	Cell Signaling Technology	2215S	Rabbit polyclonal; no clone	1:1,000
ERK1/2 (total)	Cell Signaling Technology	9102S	Rabbit polyclonal; no clone	1:1,000
Phospho-ERK1/2 (Thr202/Tyr204)	Cell Signaling Technology	9101S	Rabbit polyclonal; no clone	1:1,000
GLS1	Cell Signaling Technology	56750S	Rabbit monoclonal; clone E9H6H	1:1,000
GLS2	Abcam	ab113509	Rabbit polyclonal; no clone	1:1,000
GDH1/2	Cell Signaling Technology	12793	Rabbit monoclonal; clone D9F7P	1:500
NDUFA8	Abcam	ab184952	Rabbit monoclonal; clone EPR15303	1:1,000
ACADS/SCAD	Abcam	ab154823	Rabbit monoclonal; clone EPR10861(B)	1:1,000
ATP6V1F	Abcam	ab190789	Rabbit monoclonal; clone EPR15053	1:2,000
Anti-rabbit IgG-HRP	Cell Signaling Technology	7074	Goat anti-rabbit IgG (H+L)	1:4,000
Anti-mouse IgG-HRP	Cell Signaling Technology	7076	Horse anti-mouse IgG (H+L)	1:4,000

### Sheet: RT-qPCR_primers
RT-qPCR oligonucleotides
Primer sequences and assay-performance information for RT-qPCR measurements.
Target/assay	Role	Forward primer (5′–3′)	Reverse primer (5′–3′)	Amplicon size (bp)	Efficiency (%)	Assay specificity note
ACTB	Reference gene	ACCACACCTTCTACAATGAGC	GATAGCACAGCCTGGATAGC	163	97.24	Gene-specific
TUBB	Reference gene	CTTGCCCCATACATACCTTGAG	GTACACAGAGATGCGGTCCAG	198	99.01	Gene-specific
GLS1	Target	TCTACAGGATTGCGAACGTCT	CTTTGTCTAGCATGACACCATCT	100	97.63	Gene-specific
NDUFA8	Target	TGCTTTGGACTTCTTTAGGCAGA	CCGGTCTTGGTCTTGAGTGA	248	93.8	Gene-specific
ACADS	Target	CCGAGGGCGACTCATGG	GAAGGCACTGATGCCCTTGTTTT	125	95.79	Gene-specific
GDH1/2 (GLUD1/GLUD2)	Target	ACTACCACTTGCTCATGTCTGT	CTGTCTTGGAACTCTGCCGT	100	84.18	Does not distinguish GLUD1 from GLUD2
